# Tumor-intrinsic PRC2 inactivation drives a context-dependent immune-desert tumor microenvironment and confers resistance to immunotherapy

**DOI:** 10.1101/2022.05.27.493507

**Authors:** Juan Yan, Yuedan Chen, Amish J. Patel, Sarah Warda, Briana G. Nixon, Elissa W.P. Wong, Miguel A. Miranda-Román, Cindy J. Lee, Ning Yang, Yi Wang, Jessica Sher, Emily Giff, Fanying Tang, Ekta Khurana, Sam Singer, Yang Liu, Phillip M. Galbo, Jesper L. Maag, Richard P. Koche, Deyou Zheng, Liang Deng, Cristina R. Antonescu, Ming Li, Yu Chen, Ping Chi

**Affiliations:** Human Oncology and Pathogenesis Program, Memorial Sloan Kettering Cancer Center, New York, NY, USA; Weill Cornell Graduate School of Medical Sciences, Cornell University, New York, NY, USA; Immunology Program, Sloan Kettering Institute, Memorial Sloan Kettering Cancer Center, New York, NY, USA; Louis V. Gerstner, Jr., Graduate School of Biomedical Sciences, Memorial Sloan Kettering Cancer Center, New York, NY, USA; Dermatology Service, Department of Medicine, Memorial Sloan Kettering Cancer Center, New York, NY, USA; Department of Physiology and Biophysics, Weill Cornell Medicine, New York, NY, USA; Meyer Cancer Center, Weill Cornell Medicine, New York, NY, USA; Institute for Computational Biomedicine, Weill Cornell Medicine, New York, NY, USA; Department of Surgery, Memorial Sloan Kettering Cancer Center, New York, NY, USA; Department of Genetics, Albert Einstein College of Medicine, Bronx, NY, USA; Center for Epigenetics Research, Memorial Sloan Kettering Cancer Center, New York, NY, USA; Department of Neurology, Albert Einstein College of Medicine, Bronx, NY, USA; Department of Neuroscience, Albert Einstein College of Medicine, Bronx, NY, USA; Weill Cornell Medical College, New York, NY, USA; Department of Pathology, Memorial Sloan Kettering Cancer Center, New York, NY, USA; Department of Medicine, Memorial Sloan Kettering Cancer Center, New York, NY, USA

## Abstract

Immune checkpoint blockade (ICB) has demonstrated clinical success in “inflamed” tumors with significant T-cell infiltrates, but tumors with an immune-desert tumor microenvironment (TME) fail to benefit. The tumor cell-intrinsic molecular mechanisms of the immune-desert phenotype remain poorly understood. Here, we demonstrate that inactivation of the Polycomb-repressive complex 2 (PRC2) core components, EED or SUZ12, a prevalent genetic event in malignant peripheral nerve sheath tumor (MPNST) and sporadically in other cancer types, drives a context-dependent immune-desert TME. PRC2 inactivation reprograms the chromatin landscape that leads to a cell-autonomous shift from primed baseline signaling-dependent cellular responses (e.g., interferon γ) to PRC2-regulated development and cellular differentiation transcriptional programs. Further, PRC2 inactivation reprograms the TME, leads to diminished tumor immune infiltrates and immune evasion through reduced chemokine production and impaired antigen presentation and T-cell priming, and confers ICB primary resistance through blunted T-cell recruitment *in vivo*. We demonstrate that strategies that enhancing innate immunity via intratumoral delivery of inactivated modified vaccinia virus Ankara (MVA) leads to increased tumor immune infiltrates and sensitizes PRC2-loss tumors to ICB. Our results provide novel molecular mechanisms of context-dependent dysfunctional epigenetic reprogramming that underline the immune-desert phenotype in MPNST and other cancers with PRC2 inactivation. Importantly, our findings highlight genetic-inactivation of PRC2 as a novel context-dependent ICB therapeutic resistance biomarker in cancer, and caution that therapeutic strategies that non-selectively target PRC2 in the host may lead to undesirable context-dependent immune evasion and ICB resistance in tumors. Our studies also point to intratumoral delivery of immunogenic therapeutic viruses as an initial strategy to modulate the immune-desert TME and capitalize on the clinical benefit of ICB.
