## Supplementary_Table_4_Yan_Chen_et_al for "Tumor-intrinsic PRC2 inactivation drives a context-dependent immune-desert tumor microenvironment and confers resistance to immunotherapy"

### Sheet: cluster1
Supplementary Table 4_Homer de novo motif results in K-means analysis of ATAC-seq in M3
Table S4a: cluster 1 in K-means analysis
	Homer de novo Motif Results_kmeans_cluster1
	Rank	Motif	P-value	log P-pvalue	% of Targets	% of Background	STD(Bg STD)	Best Match/Details
	1		1e-774	-1784	0.5839	0.2069	449.7bp (257.5bp)	GCN4(MacIsaac)/Yeast(0.976)
	2		1e-83	-192	0.3062	0.194	455.3bp (256.0bp)	RUNX(Runt)/HPC7-Runx1-ChIP-Seq(GSE22178)/Homer(0.961)
	3		1e-40	-94.26	0.1266	0.0736	468.1bp (257.4bp)	ARR1/Literature(Harbison)/Yeast(0.930)
	4		1e-39	-91.38	0.4538	0.3647	535.0bp (253.7bp)	TEAD(TEA)/Fibroblast-PU.1-ChIP-Seq(Unpublished)/Homer(0.906)
	5		1e-23	-53.16	0.23	0.1756	784.8bp (258.2bp)	Vts1p(SAM)/Saccharomyces_cerevisiae-RNCMPT00111-PBM/HughesRNA(0.776)
	6		1e-21	-50.45	0.1378	0.096	382.5bp (250.4bp)	HOXC13/MA0907.1/Jaspar(0.956)
	7		1e-21	-49.29	0.215	0.1641	516.1bp (256.4bp)	ROX1/Literature(Harbison)/Yeast(0.901)
	8		1e-19	-45.66	0.3968	0.3359	642.7bp (256.2bp)	CRZ1(MacIsaac)/Yeast(0.651)
	9		1e-18	-43.04	0.0392	0.0198	596.8bp (217.6bp)	SHN3(AP2EREBP)/col-SHN3-DAP-Seq(GSE60143)/Homer(0.930)
	10		1e-18	-42.58	0.2463	0.1962	566.0bp (261.1bp)	Smad3(MAD)/NPC-Smad3-ChIP-Seq(GSE36673)/Homer(0.845)
	11		1e-18	-41.98	0.1744	0.1316	511.2bp (259.2bp)	STP3/MA0396.1/Jaspar(0.762)
	12		1e-17	-39.55	0.4722	0.4139	764.1bp (265.3bp)	CDC5(MYB)/Arabidopsis thaliana/AthaMap(0.763)
	13		1e-13	-32.02	0.2334	0.191	701.9bp (260.0bp)	TGA7/MA1070.1/Jaspar(0.914)

### Sheet: cluster2
Supplementary Table 4_Homer de novo motif results in K-means analysis of ATAC-seq in M3
Table S4b: cluster 2 in K-means analysis
	Homer de novo Motif Results_kmeans_cluster2
	Rank	Motif	P-value	log P-pvalue	% of Targets	% of Background	STD(Bg STD)	Best Match/Details
	1		1e-1223	-2818	0.7375	0.3095	592.0bp (318.6bp)	GCN4(MacIsaac)/Yeast(0.980)
	2		1e-283	-653.1	0.4917	0.2906	603.3bp (310.0bp)	PU.1:IRF8(ETS:IRF)/pDC-Irf8-ChIP-Seq(GSE66899)/Homer(0.874)
	3		1e-126	-291.3	0.2911	0.1764	597.5bp (310.2bp)	CEBPE/MA0837.1/Jaspar(0.920)
	4		1e-80	-185.4	0.3179	0.221	615.2bp (314.0bp)	RUNX(Runt)/HPC7-Runx1-ChIP-Seq(GSE22178)/Homer(0.971)
	5		1e-60	-139.8	0.4977	0.402	618.7bp (315.5bp)	PABPC5(RRM)/Homo_sapiens-RNCMPT00171-PBM/HughesRNA(0.828)
	6		1e-28	-65.38	0.0524	0.0282	683.0bp (302.4bp)	CG33714(RRM)/Drosophila_melanogaster-RNCMPT00009-PBM/HughesRNA(0.841)
	7		1e-19	-45.96	0.2997	0.2517	729.3bp (316.5bp)	TGA9(bZIP)/colamp-TGA9-DAP-Seq(GSE60143)/Homer(0.957)
	8		1e-19	-45.13	0.3431	0.2934	660.1bp (314.2bp)	TEAD3/MA0808.1/Jaspar(0.939)
	9		1e-19	-44.59	0.0907	0.0631	868.3bp (307.9bp)	YPR022C/MA0436.1/Jaspar(0.847)
	10		1e-18	-42.12	0.3113	0.2647	647.4bp (312.4bp)	Foxo1/MA0480.1/Jaspar(0.816)
	11		1e-13	-31.63	0.2285	0.1927	752.3bp (305.3bp)	Stat3(Stat)/mES-Stat3-ChIP-Seq(GSE11431)/Homer(0.838)

### Sheet: cluster3
Supplementary Table 4_Homer de novo motif results in K-means analysis of ATAC-seq in M3
Table S4c: cluster 3 in K-means analysis
	Homer de novo Motif Results_kmeans_cluster3
	Rank	Motif	P-value	log P-pvalue	% of Targets	% of Background	STD(Bg STD)	Best Match/Details
	1		1e-1852	-4266	0.5365	0.1522	579.4bp (352.4bp)	GCN4(MacIsaac)/Yeast(0.978)
	2		1e-142	-328.2	0.2575	0.1611	728.1bp (345.4bp)	RUNX1(Runt)/Jurkat-RUNX1-ChIP-Seq(GSE29180)/Homer(0.965)
	3		1e-74	-171.1	0.0737	0.0363	1053.5bp (348.7bp)	IME1/MA0320.1/Jaspar(0.798)
	4		1e-45	-104.4	0.0807	0.0486	1105.4bp (339.4bp)	PB0076.1_Sp4_1/Jaspar(0.790)
	5		1e-36	-83.45	0.0994	0.0668	1161.5bp (343.0bp)	NHP10/MA0344.1/Jaspar(0.843)
	6		1e-29	-68.28	0.1772	0.1379	1027.9bp (343.0bp)	SRSF1(RRM)/Homo_sapiens-RNCMPT00163-PBM/HughesRNA(0.896)
	7		1e-24	-56.71	0.1072	0.0789	782.4bp (354.8bp)	JUN/MA0488.1/Jaspar(0.881)
	8		1e-24	-55.51	0.0854	0.0605	1085.1bp (348.1bp)	POL013.1_MED-1/Jaspar(0.773)
	9		1e-23	-54.78	0.2121	0.174	875.9bp (346.0bp)	TEAD3/MA0808.1/Jaspar(0.891)
	10		1e-17	-41.1	0.1958	0.1639	909.8bp (354.0bp)	CDC5(MYB)/Arabidopsis thaliana/AthaMap(0.757)

### Sheet: cluster4
Supplementary Table 4_Homer de novo motif results in K-means analysis of ATAC-seq in M3
Table S4d: cluster 4 in K-means analysis
	Homer de novo Motif Results_kmeans_cluster4
	Rank	Motif	P-value	log P-pvalue	% of Targets	% of Background	STD(Bg STD)	Best Match/Details
	1		1e-1445	-3328	0.6671	0.2051	367.6bp (264.5bp)	GCN4(MacIsaac)/Yeast(0.979)
	2		1e-224	-516.8	0.3214	0.1623	450.8bp (258.6bp)	RUNX(Runt)/HPC7-Runx1-ChIP-Seq(GSE22178)/Homer(0.970)
	3		1e-70	-161.3	0.31	0.2165	470.9bp (258.6bp)	TEAD3/MA0808.1/Jaspar(0.943)
	4		1e-61	-140.6	0.3573	0.2651	436.9bp (255.0bp)	Foxf1(Forkhead)/Lung-Foxf1-ChIP-Seq(GSE77951)/Homer(0.905)
	5		1e-31	-71.54	0.2029	0.1497	906.0bp (266.7bp)	RAP211(AP2EREBP)/colamp-RAP211-DAP-Seq(GSE60143)/Homer(0.869)
	6		1e-24	-56.93	0.4407	0.3786	544.0bp (266.4bp)	CEP3/MA0282.1/Jaspar(0.697)
	7		1e-24	-55.64	0.1718	0.1281	481.5bp (257.7bp)	TGA10(bZIP)/colamp-TGA10-DAP-Seq(GSE60143)/Homer(0.952)
	8		1e-24	-55.46	0.3881	0.3285	582.9bp (260.2bp)	Eip74EF/dmmpmm(Bigfoot)/fly(0.949)
	9		1e-17	-40.78	0.4144	0.3628	507.9bp (264.1bp)	MBNL1(Znf)/Homo_sapiens-RNCMPT00038-PBM/HughesRNA(0.737)
	10		1e-12	-29.18	0.0191	0.0094	800.4bp (175.5bp)	SHN3(AP2EREBP)/col-SHN3-DAP-Seq(GSE60143)/Homer(0.825)

### Sheet: cluster5
Supplementary Table 4_Homer de novo motif results in K-means analysis of ATAC-seq in M3
Table S4e: cluster 5 in K-means analysis
	Homer de novo Motif Results_kmeans_cluster5
	Rank	Motif	P-value	log P-pvalue	% of Targets	% of Background	STD(Bg STD)	Best Match/Details
	1		1e-1282	-2953	0.4045	0.1698	725.9bp (321.6bp)	GCN4(MacIsaac)/Yeast(0.978)
	2		1e-186	-430	0.3288	0.2359	846.8bp (319.2bp)	Sox2/MA0143.3/Jaspar(0.891)
	3		1e-126	-291.5	0.064	0.0301	815.0bp (383.0bp)	NRF1/MA0506.1/Jaspar(0.856)
	4		1e-95	-219.8	0.2586	0.1969	926.2bp (342.4bp)	Bgb::run/MA0242.1/Jaspar(0.886)
	5		1e-90	-209.3	0.0825	0.0482	886.8bp (375.9bp)	Os05g0497200/MA1034.1/Jaspar(0.768)
	6		1e-87	-201.6	0.1716	0.1222	957.4bp (355.5bp)	SKN7(MacIsaac)/Yeast(0.803)
	7		1e-84	-193.9	0.1312	0.0886	943.5bp (357.2bp)	ERF115(AP2EREBP)/colamp-ERF115-DAP-Seq(GSE60143)/Homer(0.731)
	8		1e-44	-102.4	0.2134	0.1739	1009.8bp (330.6bp)	AP-2gamma(AP2)/MCF7-TFAP2C-ChIP-Seq(GSE21234)/Homer(0.803)
	9		1e-41	-95.7	0.0955	0.0693	1043.6bp (313.4bp)	Trl/dmmpmm(Pollard)/fly(0.700)
	10		1e-36	-84.7	0.1446	0.1143	845.4bp (320.6bp)	TEAD3/MA0808.1/Jaspar(0.922)
	11		1e-25	-57.75	0.3815	0.3454	895.4bp (325.1bp)	ENOX1(RRM)/Homo_sapiens-RNCMPT00149-PBM/HughesRNA(0.807)

### Sheet: cluster6
Supplementary Table 4_Homer de novo motif results in K-means analysis of ATAC-seq in M3
Table S4f: cluster 6 in K-means analysis
	Homer de novo Motif Results_kmeans_cluster6
	Rank	Motif	P-value	log P-pvalue	% of Targets	% of Background	STD(Bg STD)	Best Match/Details
	1		1e-485	-1119	0.4283	0.1727	642.3bp (314.7bp)	GCN4(MacIsaac)/Yeast(0.977)
	2		1e-147	-340.1	0.4659	0.3092	707.1bp (315.9bp)	PU.1:IRF8(ETS:IRF)/pDC-Irf8-ChIP-Seq(GSE66899)/Homer(0.875)
	3		1e-70	-163.1	0.5341	0.4218	722.1bp (317.8bp)	Sox3(HMG)/NPC-Sox3-ChIP-Seq(GSE33059)/Homer(0.937)
	4		1e-41	-95.38	0.2686	0.1977	692.0bp (317.7bp)	ERG(ETS)/VCaP-ERG-ChIP-Seq(GSE14097)/Homer(0.856)
	5		1e-34	-79.28	0.2876	0.2209	716.0bp (317.8bp)	RUNX(Runt)/HPC7-Runx1-ChIP-Seq(GSE22178)/Homer(0.957)
	6		1e-29	-68.99	0.1118	0.0716	693.0bp (317.0bp)	CEBPE/MA0837.1/Jaspar(0.914)
	7		1e-24	-55.88	0.2374	0.1853	932.3bp (310.6bp)	PB0076.1_Sp4_1/Jaspar(0.854)
	8		1e-21	-50.61	0.3473	0.2904	915.9bp (311.3bp)	AP-2alpha(AP2)/Hela-AP2alpha-ChIP-Seq(GSE31477)/Homer(0.843)
	9		1e-21	-50.49	0.0539	0.0305	670.7bp (308.6bp)	POU3F4/MA0789.1/Jaspar(0.880)
	10		1e-21	-49.74	0.1458	0.1063	716.9bp (319.5bp)	CST6(MacIsaac)/Yeast(0.793)
	11		1e-18	-43.14	0.2528	0.2059	775.0bp (317.7bp)	RFX1/MA0365.1/Jaspar(0.910)
	12		1e-14	-33.34	0.1206	0.091	980.5bp (331.4bp)	ERF109/MA1053.1/Jaspar(0.828)

### Sheet: cluster7
Supplementary Table 4_Homer de novo motif results in K-means analysis of ATAC-seq in M3
Table S4g: cluster 7 in K-means analysis
	Homer de novo Motif Results_kmeans_cluster7
	Rank	Motif	P-value	log P-pvalue	% of Targets	% of Background	STD(Bg STD)	Best Match/Details
	1		1e-1039	-2394	0.5545	0.1705	492.2bp (290.7bp)	IRF8(IRF)/BMDM-IRF8-ChIP-Seq(GSE77884)/Homer(0.874)
	2		1e-445	-1025	0.4081	0.1677	596.2bp (289.6bp)	GCN4(MacIsaac)/Yeast(0.978)
	3		0	-712	0.4598	0.2424	625.0bp (290.7bp)	br(var.3)/MA0012.1/Jaspar(0.789)
	4		1e-30	-69.4	0.3268	0.2618	717.5bp (287.8bp)	RUNX-AML(Runt)/CD4+-PolII-ChIP-Seq(Barski_et_al.)/Homer(0.953)
	5		1e-24	-57.43	0.0571	0.0317	624.3bp (283.4bp)	POU3F4/MA0789.1/Jaspar(0.879)
	6		1e-24	-56.21	0.2872	0.2312	722.1bp (287.3bp)	Klf1/MA0493.1/Jaspar(0.786)
	7		1e-23	-54.2	0.1327	0.0936	779.7bp (288.1bp)	SRSF1(RRM)/Homo_sapiens-RNCMPT00163-PBM/HughesRNA(0.852)
	8		1e-19	-45.63	0.0207	0.0082	738.5bp (278.5bp)	Stat3(Stat)/mES-Stat3-ChIP-Seq(GSE11431)/Homer(0.845)
	9		1e-18	-42.17	0.3549	0.3031	673.6bp (290.6bp)	ASH1/Literature(Harbison)/Yeast(0.760)
	10		1e-16	-37.91	0.1321	0.0993	1089.2bp (277.9bp)	PHD1/PHD1_BUT90/8-SUT1(Harbison)/Yeast(0.755)
	11		1e-13	-29.96	0.1217	0.0936	694.1bp (286.5bp)	Rfx1(HTH)/NPC-H3K4me1-ChIP-Seq(GSE16256)/Homer(0.762)
	12		1e-12	-27.68	0.0481	0.0315	569.8bp (283.1bp)	DAL82(MacIsaac)/Yeast(0.783)
